# Phylogenomics reveals the evolutionary origins of lichenization in chlorophyte algae

**DOI:** 10.1101/2022.01.06.475074

**Authors:** Camille Puginier, Cyril Libourel, Juergen Otte, Pavel Skaloud, Mireille Haon, Sacha Grisel, Malte Petersen, Jean-Guy Berrin, Pierre-Marc Delaux, Francesco Dal Grande, Jean Keller

**Affiliations:** Laboratoire de Recherche en Sciences Végétales (LRSV), Université de Toulouse, CNRS, UPS, INP Toulouse, 31320 Castanet-Tolosan, France; Senckenberg Biodiversity and Climate Research Centre (SBiK-F), Senckenberganlage 25, 60325 Frankfurt am Main, Germany; Department of Botany, Faculty of Science, Charles University, Benátská 2, CZ-12800 Praha 2, Czech Republic; INRAE, Aix Marseille Université, UMR1163 Biodiversité et Biotechnologie Fongiques (BBF), 13009 Marseille, France; INRAE, Aix Marseille Université, 3PE Platform, 13009 Marseille, France; High Performance Computing & Analytics Lab, University of Bonn, Friedrich-Hirzebruch-Allee 8, 53115 Bonn, Germany; LOEWE Centre for Translational Biodiversity Genomics (TBG), Senckenberganlage 25, 60325 Frankfurt am Main, Germany; Department of Biology, University of Padova, Padua, Italy; Department of Insect Symbiosis, Max Planck Institute for Chemical Ecology, 07745 Jena, Germany

## Abstract

Mutualistic symbioses have contributed to major transitions in the evolution of life. Here, we investigate the evolutionary history and the molecular innovations at the origin of lichens, which are a symbiosis established between fungi and green algae or cyanobacteria. We *de novo* sequence the genomes or transcriptomes of 12 lichen algal symbiont (LAS) and closely related non-symbiotic algae (NSA) to improve the genomic coverage of Chlorophyte algae. We then perform ancestral state reconstruction and comparative phylogenomics. We identify at least three independent gains of the ability to engage in the lichen symbiosis, one in Trebouxiophyceae and two in Ulvophyceae, confirming the convergent evolution of the lichen symbioses. A carbohydrate-active enzyme from the glycoside hydrolase 8 (GH8) family was identified as a top candidate for the molecular-mechanism underlying lichen symbiosis in Trebouxiophyceae. This GH8 was acquired in lichenizing Trebouxiophyceae by horizontal gene transfer, concomitantly with the ability to associate with lichens fungal symbionts (LFS) and is able to degrade polysaccharides found in the cell wall of LFS. These findings indicate that a combination of gene family expansion and horizontal gene transfer provided the basis for lichenization to evolve in chlorophyte algae.
