## Supplementary Data 1 for "Phylogenomics reveals the evolutionary origins of lichenization in chlorophyte algae"

### Sheet: Feuil1
Supplementary Table 1: Species sampling, their corresponding abbreviation, their symbiotic state (LAS: algal symbionts, NSA: non-symbiotic algae), their phylogenetic class, their sources and their resource type (G: genome, T: transcriptome)
Species	Abbreviation			Lichens	Class	Source	Ressource type
Prasinoderma coloniale	Pracol			NSA	Prasinodermophyceae	10.1038/s41559-020-1221-7	G
Ostreococcus lucimarinus	Ostluc			NSA	Mamiellophyceae	10.1073/pnas.0611046104	G
Chromochloris zofingiensis	Chrzof			NSA	Chlorophyceae	10.1073/pnas.1619928114	G
Chlamydomonas reinhardtii	Chlrei			NSA	Chlorophyceae	10.1126/science.1143609	G
Micromonas pusilla	Micpus1545			NSA	Mamiellophyceae	10.1126/science.1167222	G
Micromonas pusilla	MicpusNOUM17			NSA	Mamiellophyceae	10.1126/science.1167222	G
Volvox carteri	Volcar			NSA	Chlorophyceae	10.1126/science.1188800	G
Botryococcus braunii	Botbra			NSA	Trebouxiophyceae	10.1128/genomeA.00215-17	G
Duneliella salina	Dunsal			NSA	Chlorophyceae	10.1128/genomeA.01105-17	G
Monoraphidium neglectum	Monneg			NSA	Chlorophyceae	10.1186/1471-2164-14-926	G
Ostreococcus tauri	Osttau			NSA	Mamiellophyceae	10.1186/1471-2164-15-1103 / 10.1073/pnas.0611046104	G
Coccomyxa subellipsoidea	CocsubC169			NSA	Trebouxiophyceae	10.1186/gb-2012-13-5-r39	G
Bathycoccus prasinos	Batpra			NSA	Mamiellophyceae	10.1186/gb-2012-13-8-r74 / 10.1371/journal.pone.0039648	G
Asterochloris glomerata	Astglo			LAS	Trebouxiophyceae	10.1186/s12864-019-5629-x	G
Trebouxia sp.	TrespTZW2008			LAS	Trebouxiophyceae	10.1186/s12864-020-07086-9	G
Acrosiphonia sp.	Acrsp.			NSA	Ulvophyceae	1KP	T
Ankistrodesmus sp.	Anksp.			NSA	Chlorophyceae	1KP	T
Aphanochaete repens	Aphrep			NSA	Chlorophyceae	1KP	T
Asteromonas gracilis	Astgra			NSA	Chlorophyceae	1KP	T
Blastophysa cf. rhizopus	Blarhi			NSA	Ulvophyceae	1KP	T
Bolbocoleon piliferum	Bolpil			NSA	Ulvophyceae	1KP	T
Botryococcus sudeticus	Botsud			NSA	Chlorophyceae	1KP	T
Botryococcus terribilis	Botter			NSA	Trebouxiophyceae	1KP	T
Brachiomonas submarina	Brasub			NSA	Chlorophyceae	1KP	T
Bryopsis plumosa	Bryplu			NSA	Ulvophyceae	1KP	T
Carteria crucifera	Carcru			NSA	Chlorophyceae	1KP	T
Carteria obtusa	Carobt			NSA	Chlorophyceae	1KP	T
Cephaleuros virescens	Cepvir			LAS	Ulvophyceae	1KP	T
Chaetopeltis orbicularis	Chaorb			NSA	Chlorophyceae	1KP	T
Chlamydomonas bilatus	Chlbil			NSA	Chlorophyceae	1KP	T
Chlamydomonas cribrum	Chlcri			NSA	Chlorophyceae	1KP	T
Chlamydomonas moewusii	Chlmoe			NSA	Chlorophyceae	1KP	T
Chlamydomonas noctigama	Chlnoc			NSA	Chlorophyceae	1KP	T
Chlamydomonas sp.	Chlsp.			NSA	Chlorophyceae	1KP	T
Chlorella minutissima	Chlmin			NSA	Chlorophyceae	1KP	T
Chlorococcum microstigmaticum	Chlmic			NSA	Chlorophyceae	1KP	T
Chlorococcum oleofaciens	Chlole			NSA	Chlorophyceae	1KP	T
Chloromonas oogama	Chloog			NSA	Chlorophyceae	1KP	T
Chloromonas reticulata	Chlret			NSA	Chlorophyceae	1KP	T
Chloromonas rosae	Chlros			NSA	Chlorophyceae	1KP	T
Chloromonas subdivisa	Chlsub			NSA	Chlorophyceae	1KP	T
Chloromonas tughillensis	Chltug			NSA	Chlorophyceae	1KP	T
Cladophora glomerata	Claglo			NSA	Ulvophyceae	1KP	T
coccoid-prasinophyte	Cocpra			NSA	Palmophyllophyceae	1KP	T
Codium fragile	Codfra			NSA	Ulvophyceae	1KP	T
Desmochloris halophila	Deshal			NSA	Ulvophyceae	1KP	T
Dolichomastix tenuilepis	Dolten			NSA	Mamiellophyceae	1KP	T
Dunaliella tertiolecta	Dunter			NSA	Chlorophyceae	1KP	T
Dunaliella viridis dumsii	Dunvir			NSA	Chlorophyceae	1KP	T
Elliptochloris marina	Ellmar			NSA	Trebouxiophyceae	1KP	T
Eremosphaera viridis	Erevir			NSA	Trebouxiophyceae	1KP	T
Ettlia oleoabundans	Ettole			NSA	Chlorophyceae	1KP	T
Eudorina elegans	Eudele			NSA	Chlorophyceae	1KP	T
Fritschiella tuberosa	Fritub			NSA	Chlorophyceae	1KP	T
Geminella sp.	Gemsp.			NSA	Trebouxiophyceae	1KP	T
Golenkinia longispicula	Gollon			NSA	Chlorophyceae	1KP	T
Gonium pectorale	Gonpec			NSA	Chlorophyceae	1KP	T
Haematococcus pluvialis	Haeplu			NSA	Chlorophyceae	1KP	T
Hafniomonas reticulata	Hafret			NSA	Chlorophyceae	1KP	T
Halochlorococcum marinum	Halmar			NSA	Ulvophyceae	1KP	T
Helicodictyon planctonicum	Helpla			NSA	Ulvophyceae	1KP	T
Heterochlamydomonas inaequalis	Hetina			NSA	Chlorophyceae	1KP	T
Ignatius tetrasporus	Igntet			NSA	Ulvophyceae	1KP	T
Leptosira obovata	Lepobo			LAS	Trebouxiophyceae	1KP	T
Lobochlamys segnis	Lobseg			NSA	Chlorophyceae	1KP	T
Lobomonas rostrata	Lobros			NSA	Chlorophyceae	1KP	T
Mantoniella squamata	Mansqu			NSA	Mamiellophyceae	1KP	T
Microspora cf. tumidula	Micsp.			NSA	Chlorophyceae	1KP	T
Microthamnion kuetzingianum	Mickue			NSA	Trebouxiophyceae	1KP	T
Monomastix opisthostigma	Monopi			NSA	Mamiellophyceae	1KP	T
Nannochloris atomus	Nanato			NSA	Trebouxiophyceae	1KP	T
Neochloris sp.	Neosp.			NSA	Chlorophyceae	1KP	T
Neochlorosarcina sp.	Neocsp.			NSA	Chlorophyceae	1KP	T
Nephroselmis olivacea	Nepoli			NSA	Nephroselmidophyceae	1KP	T
Nephroselmis pyriformis	Neppyr			NSA	Nephroselmidophyceae	1KP	T
Ochlochaete sp.	Ochlsp.			NSA	Ulvophyceae	1KP	T
Oedogonium cardiacum	Oedcar			NSA	Chlorophyceae	1KP	T
Oedogonium foveolatum	Oedfov			NSA	Chlorophyceae	1KP	T
Oltmannsiellopsis viridis	Oltvir			NSA	Ulvophyceae	1KP	T
Oogamochlamys gigantea	Ooggig			NSA	Chlorophyceae	1KP	T
Pandorina morum	Panmor			NSA	Chlorophyceae	1KP	T
Pediastrum duplex	Peddup			NSA	Chlorophyceae	1KP	T
Pedinomonas minor	Pedmin			NSA	Pedinophyceae	1KP	T
Pedinomonas tuberculata	Pedtub			NSA	Pedinophyceae	1KP	T
Percursaria percursa	Perper			NSA	Ulvophyceae	1KP	T
Phacotus lenticularis	Phalen			NSA	Chlorophyceae	1KP	T
Picocystis salinarum	Picsal			NSA	Picocystophyceae	1KP	T
Pirula salina	Pirsal			NSA	Ulvophyceae	1KP	T
Planophila laetevirens	Plalae			NSA	Ulvophyceae	1KP	T
Planophila terrestris	Plater			NSA	Ulvophyceae	1KP	T
Prasinococcus capsulatus	Pracap			NSA	Palmophyllophyceae	1KP	T
Prasiola crispa	Pracri			LAS	Trebouxiophyceae	1KP	T
Pseudoscourfieldia marina	Psemar			NSA	Pyramimonadophyceae	1KP	T
Pteromonas angulosa	Pteang			NSA	Chlorophyceae	1KP	T
Pteromonas sp.	Ptesp.			NSA	Chlorophyceae	1KP	T
Pycnococcus provasolii	Pycpro			NSA	Pyramimonadophyceae	1KP	T
Pyramimonas parkeae	Pyrpar			NSA	Pyramimonadophyceae	1KP	T
Scherffelia dubia	Schdub			NSA	Chlorodendrophyceae	1KP	T
Scourfieldia sp.	Scosp.			NSA	Pedinophyceae	1KP	T
Spermatozopsis exsultans	Speexs			NSA	Chlorophyceae	1KP	T
Spermatozopsis similis	Spesim			NSA	Chlorophyceae	1KP	T
Stephanosphaera pluvialis	Steplu			NSA	Chlorophyceae	1KP	T
Stichococcus bacillaris	Stibac			LAS	Trebouxiophyceae	1KP	T
Stigeoclonium helveticum	Stihel			NSA	Chlorophyceae	1KP	T
Tetradesmus dimorphus	Tetdim			NSA	Chlorophyceae	1KP	T
Tetraselmis chui	Tetchu			NSA	Chlorodendrophyceae	1KP	T
Tetraselmis cordiformis	Tetcor			NSA	Chlorodendrophyceae	1KP	T
Tetraselmis striata	Tetstr			NSA	Chlorodendrophyceae	1KP	T
Trebouxia arboricola	Trearb			LAS	Trebouxiophyceae	1KP	T
Trentepohlia annulata	Treann			NSA	Ulvophyceae	1KP	T
Ulvella endozoica	Ulvend			NSA	Ulvophyceae	1KP	T
Uronema belkae	Urobel			NSA	Chlorophyceae	1KP	T
Uronema sp.	Urosp.			NSA	Chlorophyceae	1KP	T
Vitreochlamys sp.	Vitsp.			NSA	Chlorophyceae	1KP	T
Volvox aureus	Volaur			NSA	Chlorophyceae	1KP	T
Volvox globator	Volglo			NSA	Chlorophyceae	1KP	T
Auxenochlorella protothecoides	Auxpro			NSA	Trebouxiophyceae	NCBI	G
Auxenochlorella protothecoides	AuxproUTEX25			NSA	Trebouxiophyceae	NCBI	G
Chlorella sorokiniana	Chlsor1602			NSA	Trebouxiophyceae	NCBI	G
Chlorella variabilis	Chlvar			NSA	Trebouxiophyceae	NCBI	G
Helicosporidium sp.	HelspATCC50920			NSA	Trebouxiophyceae	NCBI	G
Micractinium conductrix	Miccon24180			NSA	Trebouxiophyceae	NCBI	G
Prototheca wickerhamii	Prowic			NSA	Trebouxiophyceae	NCBI	G
Pseudochlorella pringsheimii	Psepri			NSA	Trebouxiophyceae	NCBI	T
Ulva prolifera	UlvproYS2018			NSA	Ulvophyceae	NCBI	G
Watanabea reniformis	Watren			NSA	Trebouxiophyceae	NCBI	T
Parachlorella kessleri	Parkes			NSA	Trebouxiophyceae	NCBI	G
Picochlorum sp.	PicspRCC4223			NSA	Trebouxiophyceae	ORCAE	G
Ulva mutabilis	Ulvmut			NSA	Ulvophyceae	ORCAE	G
Apatococcus fuscideae	ApafusSAG2523			LAS	Trebouxiophyceae	This study	G
Apatococcus lobatus	ApalobSAG2145			NSA	Trebouxiophyceae	This study	G
Coccomyxa pringsheimii	CocpriSAG2167			LAS	Trebouxiophyceae	This study	G
Elliptochloris bilobata	EllbilSAG24580			LAS	Trebouxiophyceae	This study	G
Myrmecia biatorellae	MyrbiaSAG882			LAS	Trebouxiophyceae	This study	T
Myrmecia bisecta	MyrbisSAG2043			NSA	Trebouxiophyceae	This study	G
Paulbroadya petersii	PaupetSAG2240			LAS	Ulvophyceae	This study	T
Paulbroadya prostrata	PauproSAG2392			NSA	Ulvophyceae	This study	T
Symbiochloris irregularis	SymirrSAG2036			NSA	Trebouxiophyceae	This study	G
Trebouxia sp	TrespOTU1			LAS	Trebouxiophyceae	This study	G
Trebouxia sp	TrespOTU3			LAS	Trebouxiophyceae	This study	G
Trebouxia sp	TrespOTU5			LAS	Trebouxiophyceae	This study	G

### Sheet: Feuil4
Supplementary Data 1: Species sampling, their corresponding abbreviation, their symbiotic state (LAS: algal symbionts, NSA: non-symbiotic algae), their phylogenetic class, their sources and their resource type (G: genome, T: transcriptome)
Species	Abbreviation	Lichens	Class	Source	Ressource type
Scherffelia dubia FMVB	Schdub	NSA	Chlorodendrophyceae	1KP	T
Tetraselmis chui HVNO	Tetchu	NSA	Chlorodendrophyceae	1KP	T
Tetraselmis cordiformis DUMA	Tetcor	NSA	Chlorodendrophyceae	1KP	T
Tetraselmis striata HHXJ	Tetstr	NSA	Chlorodendrophyceae	1KP	T
Ankistrodesmus sp OTQG	Anksp.	NSA	Chlorophyceae	1KP	T
Aphanochaete repens IJMT	Aphrep	NSA	Chlorophyceae	1KP	T
Asteromonas gracilis-4 ZFXU	Astgra	NSA	Chlorophyceae	1KP	T
Botryococcus sudeticus VJDZ	Botsud	NSA	Chlorophyceae	1KP	T
Brachiomonas submarina GUBD	Brasub	NSA	Chlorophyceae	1KP	T
Carteria crucifera VIAU	Carcru	NSA	Chlorophyceae	1KP	T
Carteria obtusa RUIF	Carobt	NSA	Chlorophyceae	1KP	T
Chaetopeltis orbicularis BAZF	Chaorb	NSA	Chlorophyceae	1KP	T
Chlamydomonas bilatus-2 SRGS	Chlbil	NSA	Chlorophyceae	1KP	T
Chlamydomonas cribrum BCYF	Chlcri	NSA	Chlorophyceae	1KP	T
Chlamydomonas moewusii JRGZ	Chlmoe	NSA	Chlorophyceae	1KP	T
Chlamydomonas noctigama VALZ	Chlnoc	NSA	Chlorophyceae	1KP	T
Chlamydomonas reinhardtii	Chlrei	NSA	Chlorophyceae	10.1126/science.1143609	G
Chlamydomonas sp.-2 XOZZ	Chlsp.	NSA	Chlorophyceae	1KP	T
Chlorella minutissima MWAN	Chlmin	NSA	Chlorophyceae	1KP	T
Chlorococcum microstigmaticum QRTH	Chlmic	NSA	Chlorophyceae	1KP	T
Chlorococcum oleofaciens PRIQ	Chlole	NSA	Chlorophyceae	1KP	T
Chloromonas oogama IHOI	Chloog	NSA	Chlorophyceae	1KP	T
Chloromonas reticulata-2 ZLBP	Chlret	NSA	Chlorophyceae	1KP	T
Chloromonas rosae AJUW	Chlros	NSA	Chlorophyceae	1KP	T
Chloromonas subdivisa GFUR	Chlsub	NSA	Chlorophyceae	1KP	T
Chloromonas tughillensis UTRE	Chltug	NSA	Chlorophyceae	1KP	T
Chromochloris zofingiensis	Chrzof	NSA	Chlorophyceae	10.1073/pnas.1619928114	G
Dunaliella tertiolecta-UTEX WDWX	Dunter	NSA	Chlorophyceae	1KP	T
Dunaliella viridis SYJM	Dunvir	NSA	Chlorophyceae	1KP	T
Duneliella salina	Dunsal	NSA	Chlorophyceae	10.1128/genomeA.01105-17	G
Eudorina elegans RNAT	Eudele	NSA	Chlorophyceae	1KP	T
Fritschiella tuberosa VFIV	Fritub	NSA	Chlorophyceae	1KP	T
Golenkinia longispicula BZSH	Gollon	NSA	Chlorophyceae	1KP	T
Gonium pectorale KUJU	Gonpec	NSA	Chlorophyceae	1KP	T
Haematococcus pluvialis-2 KFEB	Haeplu	NSA	Chlorophyceae	1KP	T
Hafniomonas reticulata FXHG	Hafret	NSA	Chlorophyceae	1KP	T
Heterochlamydomonas inaequalis IRYH	Hetina	NSA	Chlorophyceae	1KP	T
Lobochlamys segnis OFUE	Lobseg	NSA	Chlorophyceae	1KP	T
Lobomonas rostrata JKKI	Lobros	NSA	Chlorophyceae	1KP	T
Microspora cf. FOYQ	Micsp.	NSA	Chlorophyceae	1KP	T
Monoraphidium neglectum	Monneg	NSA	Chlorophyceae	10.1186/1471-2164-14-926	G
Neochloris oleoabundans EEJO	Neoole	NSA	Chlorophyceae	1KP	T
Neochloris sp GJIY	Neosp.	NSA	Chlorophyceae	1KP	T
Neochlorosarcina sp USIX	Neocsp.	NSA	Chlorophyceae	1KP	T
Oedogonium cardiacum DVYE	Oedcar	NSA	Chlorophyceae	1KP	T
Oedogonium foveolatum SDPC	Oedfov	NSA	Chlorophyceae	1KP	T
Oogamochlamys gigantea XDLL	Ooggig	NSA	Chlorophyceae	1KP	T
Pandorina morum RYJX	Panmor	NSA	Chlorophyceae	1KP	T
Pediastrum duplex-3 JRDV	Peddup	NSA	Chlorophyceae	1KP	T
Phacotus lenticularis ZIVZ	Phalen	NSA	Chlorophyceae	1KP	T
Pteromonas angulosa LNIL	Pteang	NSA	Chlorophyceae	1KP	T
Pteromonas sp ACRY	Ptesp.	NSA	Chlorophyceae	1KP	T
Scenedesmus dimorphus PZIF	Scedim	NSA	Chlorophyceae	1KP	T
Spermatozopsis exsultans MXDS	Speexs	NSA	Chlorophyceae	1KP	T
Spermatozopsis similis ENAU	Spesim	NSA	Chlorophyceae	1KP	T
Stephanosphaera pluvialis ZLQE	Steplu	NSA	Chlorophyceae	1KP	T
Stigeoclonium helveticum JMUI	Stihel	NSA	Chlorophyceae	1KP	T
Uronema belkae RAWF	Urobel	NSA	Chlorophyceae	1KP	T
Uronema sp ISGT	Urosp.	NSA	Chlorophyceae	1KP	T
Vitreochlamys sp QWRA	Vitsp.	NSA	Chlorophyceae	1KP	T
Volvox aureus-2 POIR	Volaur	NSA	Chlorophyceae	1KP	T
Volvox carteri	Volcar	NSA	Chlorophyceae	10.1126/science.1188800	G
Volvox globator ISPU	Volglo	NSA	Chlorophyceae	1KP	T
Bathycoccus prasinos	Batpra	NSA	Mamiellophyceae	10.1186/gb-2012-13-8-r74 / 10.1371/journal.pone.0039648	G
Dolichomastix tenuilepis XOAL	Dolten	NSA	Mamiellophyceae	1KP	T
Mantoniella squamata QXSZ	Mansqu	NSA	Mamiellophyceae	1KP	T
Micromonas pusilla	Micpus1545	NSA	Mamiellophyceae	10.1126/science.1167222	G
Micromonas pusilla	MicpusNOUM17	NSA	Mamiellophyceae	10.1126/science.1167222	G
Monomastix opisthostigma BTFM	Monopi	NSA	Mamiellophyceae	1KP	T
Ostreococcus lucimarinus	Ostluc	NSA	Mamiellophyceae	10.1073/pnas.0611046104	G
Ostreococcus tauri	Osttau	NSA	Mamiellophyceae	10.1186/1471-2164-15-1103 / 10.1073/pnas.0611046104	G
Nephroselmis olivacea MMKU	Nepoli	NSA	Nephroselmidophyceae	1KP	T
Nephroselmis pyriformis ISIM	Neppyr	NSA	Nephroselmidophyceae	1KP	T
coccoid-prasinophyte XJGM	Cocpra	NSA	Palmophyllophyceae	1KP	T
Prasinococcus capsulatus XMCL	Pracap	NSA	Palmophyllophyceae	1KP	T
Pedinomonas minor RRSV	Pedmin	NSA	Pedinophyceae	1KP	T
Pedinomonas tuberculata PUAN	Pedtub	NSA	Pedinophyceae	1KP	T
Scourfieldia sp EGNB	Scosp.	NSA	Pedinophyceae	1KP	T
Picocystis salinarum TGNL	Picsal	NSA	Picocystophyceae	1KP	T
Prasinoderma coloniale	Pracol	NSA	Prasinodermophyceae	10.1038/s41559-020-1221-7	G
Pseudoscourfieldia marina JMTE	Psemar	NSA	Pyramimonadophyceae	1KP	T
Pycnococcus provasolii MXEZ	Pycpro	NSA	Pyramimonadophyceae	1KP	T
Pyramimonas parkeae TNAW	Pyrpar	NSA	Pyramimonadophyceae	1KP	T
Apatococcus fuscideae	ApafusSAG2523	LAS	Trebouxiophyceae	This study	G
Apatococcus lobatus	ApalobSAG2145	NSA	Trebouxiophyceae	This study	G
Asterochloris glomerata	Astglo	LAS	Trebouxiophyceae	10.1186/s12864-019-5629-x	G
Auxenochlorella protothecoides	Auxpro	NSA	Trebouxiophyceae	NCBI	G
Auxenochlorella protothecoides	AuxproUTEX25	NSA	Trebouxiophyceae	NCBI	G
Botryococcus braunii	Botbra	NSA	Trebouxiophyceae	10.1128/genomeA.00215-17	G
Botryococcus terribilis QYXY	Botter	NSA	Trebouxiophyceae	1KP	T
Chlorella sorokiniana	Chlsor1602	NSA	Trebouxiophyceae	NCBI	G
Chlorella variabilis	Chlvar	NSA	Trebouxiophyceae	NCBI	G
Coccomyxa pringsheimii	CocpriSAG2167	LAS	Trebouxiophyceae	This study	G
Coccomyxa subellipsoidea	CocsubC169	NSA	Trebouxiophyceae	10.1186/gb-2012-13-5-r39	G
Elliptochloris bilobata	EllbilSAG24580	LAS	Trebouxiophyceae	This study	G
Elliptochloris marina	Ellmar	NSA	Trebouxiophyceae	NCBI	T
Eremosphaera viridis MNCB	Erevir	NSA	Trebouxiophyceae	1KP	T
Geminella sp PFUD	Gemsp.	NSA	Trebouxiophyceae	1KP	T
Helicosporidium sp.	HelspATCC50920	NSA	Trebouxiophyceae	NCBI	G
Leptosira obovata ZNUM	Lepobo	LAS	Trebouxiophyceae	1KP	T
Micractinium conductrix	Miccon24180	NSA	Trebouxiophyceae	NCBI	G
Microthamnion kuetzingianum-2 EATP	Mickue	NSA	Trebouxiophyceae	1KP	T
Myrmecia biatorellae	MyrbiaSAG882	LAS	Trebouxiophyceae	This study	T
Myrmecia bisecta	MyrbisSAG2043	NSA	Trebouxiophyceae	This study	G
Nannochloris atomus MFYC	Nanato	NSA	Trebouxiophyceae	1KP	T
Parachlorella kessleri	Parkes	NSA	Trebouxiophyceae	NCBI	G
Picochlorum sp.	PicspRCC4223	NSA	Trebouxiophyceae	ORCAE	G
Prasiola crispa WCLV	Pracri	LAS	Trebouxiophyceae	1KP	T
Prototheca wickerhamii	Prowic	NSA	Trebouxiophyceae	NCBI	G
Pseudochlorella pringsheimii	Psepri	NSA	Trebouxiophyceae	NCBI	T
Stichococcus bacillaris WXRI	Stibac	LAS	Trebouxiophyceae	1KP	T
Symbiochloris irregularis	SymirrSAG2036	NSA	Trebouxiophyceae	This study	G
Trebouxia arboricola NKXU	Trearb	LAS	Trebouxiophyceae	1KP	T
Trebouxia sp	TrespOTU1	LAS	Trebouxiophyceae	This study	G
Trebouxia sp	TrespOTU3	LAS	Trebouxiophyceae	This study	G
Trebouxia sp	TrespOTU5	LAS	Trebouxiophyceae	This study	G
Trebouxia sp.	TrespTZW2008	LAS	Trebouxiophyceae	10.1186/s12864-020-07086-9	G
Watanabea reniformis	Watren	NSA	Trebouxiophyceae	NCBI	T
Acrosiphonia sp JIWJ	Acrsp.	NSA	Ulvophyceae	1KP	T
Blastophysa cf. VHIJ	Blarhi	NSA	Ulvophyceae	1KP	T
Bolbocoleon piliferum LSHT	Bolpil	NSA	Ulvophyceae	1KP	T
Bryopsis plumosa JTIG	Bryplu	NSA	Ulvophyceae	1KP	T
Cephaleuros virescens YDCQ	Cepvir	LAS	Ulvophyceae	1KP	T
Cladophora glomerata VBLH	Claglo	NSA	Ulvophyceae	1KP	T
Codium fragile GYBH	Codfra	NSA	Ulvophyceae	1KP	T
Desmochloris halophila KSFK	Deshal	NSA	Ulvophyceae	1KP	T
Entocladia endozoica OQON	Entend	NSA	Ulvophyceae	1KP	T
Halochlorococcum marinum ALZF	Halmar	NSA	Ulvophyceae	1KP	T
Helicodictyon planctonicum AJAU	Helpla	NSA	Ulvophyceae	1KP	T
Ignatius tetrasporus KADG	Igntet	NSA	Ulvophyceae	1KP	T
Ochlochaete sp CQQP	Ochlsp.	NSA	Ulvophyceae	1KP	T
Oltmannsiellopsis viridis-2 NSTT	Oltvir	NSA	Ulvophyceae	1KP	T
Paulbroadya petersii	PaupetSAG2240	LAS	Ulvophyceae	This study	T
Paulbroadya prostrata	PauproSAG2392	NSA	Ulvophyceae	This study	T
Percursaria percursa OAEZ	Perper	NSA	Ulvophyceae	1KP	T
Pirula salina NQYP	Pirsal	NSA	Ulvophyceae	1KP	T
Planophila laetevirens CBNG	Plalae	NSA	Ulvophyceae	1KP	T
Planophila terrestris LETF	Plater	NSA	Ulvophyceae	1KP	T
Trentepohlia annulata NATT	Treann	NSA	Ulvophyceae	1KP	T
Ulva mutabilis	Ulvmut	NSA	Ulvophyceae	ORCAE	G
Ulva prolifera	UlvproYS2018	NSA	Ulvophyceae	NCBI	G

### Sheet: Feuil3
Species	Abbreviation	code	species	Lichens	Class	Source	Ressource type
Acrosiphonia sp.	Acrsp.	JIWJ	Acrosiphonia sp	NSA	Ulvophyceae	1KP	T
Ankistrodesmus sp.	Anksp.	OTQG	Ankistrodesmus sp	NSA	Chlorophyceae	1KP	T
Aphanochaete repens	Aphrep	IJMT	Aphanochaete repens	NSA	Chlorophyceae	1KP	T
Asteromonas gracilis	Astgra	ZFXU	Asteromonas gracilis-4	NSA	Chlorophyceae	1KP	T
Blastophysa cf. rhizopus	Blarhi	VHIJ	Blastophysa cf.	NSA	Ulvophyceae	1KP	T
Bolbocoleon piliferum	Bolpil	LSHT	Bolbocoleon piliferum	NSA	Ulvophyceae	1KP	T
Botryococcus sudeticus	Botsud	VJDZ	Botryococcus sudeticus	NSA	Chlorophyceae	1KP	T
Botryococcus terribilis	Botter	QYXY	Botryococcus terribilis	NSA	Trebouxiophyceae	1KP	T
Brachiomonas submarina	Brasub	GUBD	Brachiomonas submarina	NSA	Chlorophyceae	1KP	T
Bryopsis plumosa	Bryplu	JTIG	Bryopsis plumosa	NSA	Ulvophyceae	1KP	T
Carteria crucifera	Carcru	VIAU	Carteria crucifera	NSA	Chlorophyceae	1KP	T
Carteria obtusa	Carobt	RUIF	Carteria obtusa	NSA	Chlorophyceae	1KP	T
Cephaleuros virescens	Cepvir	YDCQ	Cephaleuros virescens	LAS	Ulvophyceae	1KP	T
Chaetopeltis orbicularis	Chaorb	BAZF	Chaetopeltis orbicularis	NSA	Chlorophyceae	1KP	T
Chlamydomonas bilatus	Chlbil	SRGS	Chlamydomonas bilatus-2	NSA	Chlorophyceae	1KP	T
Chlamydomonas cribrum	Chlcri	BCYF	Chlamydomonas cribrum	NSA	Chlorophyceae	1KP	T
Chlamydomonas moewusii	Chlmoe	JRGZ	Chlamydomonas moewusii	NSA	Chlorophyceae	1KP	T
Chlamydomonas noctigama	Chlnoc	VALZ	Chlamydomonas noctigama	NSA	Chlorophyceae	1KP	T
Chlamydomonas sp.	Chlsp.	XOZZ	Chlamydomonas sp.-2	NSA	Chlorophyceae	1KP	T
Chlorella minutissima	Chlmin	MWAN	Chlorella minutissima	NSA	Chlorophyceae	1KP	T
Chlorococcum microstigmaticum	Chlmic	QRTH	Chlorococcum microstigmaticum	NSA	Chlorophyceae	1KP	T
Chlorococcum oleofaciens	Chlole	PRIQ	Chlorococcum oleofaciens	NSA	Chlorophyceae	1KP	T
Chloromonas oogama	Chloog	IHOI	Chloromonas oogama	NSA	Chlorophyceae	1KP	T
Chloromonas reticulata	Chlret	ZLBP	Chloromonas reticulata-2	NSA	Chlorophyceae	1KP	T
Chloromonas rosae	Chlros	AJUW	Chloromonas rosae	NSA	Chlorophyceae	1KP	T
Chloromonas subdivisa	Chlsub	GFUR	Chloromonas subdivisa	NSA	Chlorophyceae	1KP	T
Chloromonas tughillensis	Chltug	UTRE	Chloromonas tughillensis	NSA	Chlorophyceae	1KP	T
Cladophora glomerata	Claglo	VBLH	Cladophora glomerata	NSA	Ulvophyceae	1KP	T
coccoid-prasinophyte	Cocpra	XJGM	coccoid-prasinophyte	NSA	Palmophyllophyceae	1KP	T
Codium fragile	Codfra	GYBH	Codium fragile	NSA	Ulvophyceae	1KP	T
Desmochloris halophila	Deshal	KSFK	Desmochloris halophila	NSA	Ulvophyceae	1KP	T
Dolichomastix tenuilepis	Dolten	XOAL	Dolichomastix tenuilepis	NSA	Mamiellophyceae	1KP	T
Dunaliella tertiolecta	Dunter	WDWX	Dunaliella tertiolecta-UTEX	NSA	Chlorophyceae	1KP	T
Dunaliella viridis dumsii	Dunvir	SYJM	Dunaliella viridis	NSA	Chlorophyceae	1KP	T
Eremosphaera viridis	Erevir	MNCB	Eremosphaera viridis	NSA	Trebouxiophyceae	1KP	T
Neochloris oleoabundans	Neoole	EEJO	Neochloris oleoabundans	NSA	Chlorophyceae	1KP	T
Eudorina elegans	Eudele	RNAT	Eudorina elegans	NSA	Chlorophyceae	1KP	T
Fritschiella tuberosa	Fritub	VFIV	Fritschiella tuberosa	NSA	Chlorophyceae	1KP	T
Geminella sp.	Gemsp.	PFUD	Geminella sp	NSA	Trebouxiophyceae	1KP	T
Golenkinia longispicula	Gollon	BZSH	Golenkinia longispicula	NSA	Chlorophyceae	1KP	T
Gonium pectorale	Gonpec	KUJU	Gonium pectorale	NSA	Chlorophyceae	1KP	T
Haematococcus pluvialis	Haeplu	KFEB	Haematococcus pluvialis-2	NSA	Chlorophyceae	1KP	T
Hafniomonas reticulata	Hafret	FXHG	Hafniomonas reticulata	NSA	Chlorophyceae	1KP	T
Halochlorococcum marinum	Halmar	ALZF	Halochlorococcum marinum	NSA	Ulvophyceae	1KP	T
Helicodictyon planctonicum	Helpla	AJAU	Helicodictyon planctonicum	NSA	Ulvophyceae	1KP	T
Heterochlamydomonas inaequalis	Hetina	IRYH	Heterochlamydomonas inaequalis	NSA	Chlorophyceae	1KP	T
Ignatius tetrasporus	Igntet	KADG	Ignatius tetrasporus	NSA	Ulvophyceae	1KP	T
Leptosira obovata	Lepobo	ZNUM	Leptosira obovata	LAS	Trebouxiophyceae	1KP	T
Lobochlamys segnis	Lobseg	OFUE	Lobochlamys segnis	NSA	Chlorophyceae	1KP	T
Lobomonas rostrata	Lobros	JKKI	Lobomonas rostrata	NSA	Chlorophyceae	1KP	T
Mantoniella squamata	Mansqu	QXSZ	Mantoniella squamata	NSA	Mamiellophyceae	1KP	T
Microspora cf. tumidula	Micsp.	FOYQ	Microspora cf.	NSA	Chlorophyceae	1KP	T
Microthamnion kuetzingianum	Mickue	EATP	Microthamnion kuetzingianum-2	NSA	Trebouxiophyceae	1KP	T
Monomastix opisthostigma	Monopi	BTFM	Monomastix opisthostigma	NSA	Mamiellophyceae	1KP	T
Nannochloris atomus	Nanato	MFYC	Nannochloris atomus	NSA	Trebouxiophyceae	1KP	T
Neochloris sp.	Neosp.	GJIY	Neochloris sp	NSA	Chlorophyceae	1KP	T
Neochlorosarcina sp.	Neocsp.	USIX	Neochlorosarcina sp	NSA	Chlorophyceae	1KP	T
Nephroselmis olivacea	Nepoli	MMKU	Nephroselmis olivacea	NSA	Nephroselmidophyceae	1KP	T
Nephroselmis pyriformis	Neppyr	ISIM	Nephroselmis pyriformis	NSA	Nephroselmidophyceae	1KP	T
Ochlochaete sp.	Ochlsp.	CQQP	Ochlochaete sp	NSA	Ulvophyceae	1KP	T
Oedogonium cardiacum	Oedcar	DVYE	Oedogonium cardiacum	NSA	Chlorophyceae	1KP	T
Oedogonium foveolatum	Oedfov	SDPC	Oedogonium foveolatum	NSA	Chlorophyceae	1KP	T
Oltmannsiellopsis viridis	Oltvir	NSTT	Oltmannsiellopsis viridis-2	NSA	Ulvophyceae	1KP	T
Oogamochlamys gigantea	Ooggig	XDLL	Oogamochlamys gigantea	NSA	Chlorophyceae	1KP	T
Pandorina morum	Panmor	RYJX	Pandorina morum	NSA	Chlorophyceae	1KP	T
Pediastrum duplex	Peddup	JRDV	Pediastrum duplex-3	NSA	Chlorophyceae	1KP	T
Pedinomonas minor	Pedmin	RRSV	Pedinomonas minor	NSA	Pedinophyceae	1KP	T
Pedinomonas tuberculata	Pedtub	PUAN	Pedinomonas tuberculata	NSA	Pedinophyceae	1KP	T
Percursaria percursa	Perper	OAEZ	Percursaria percursa	NSA	Ulvophyceae	1KP	T
Phacotus lenticularis	Phalen	ZIVZ	Phacotus lenticularis	NSA	Chlorophyceae	1KP	T
Picocystis salinarum	Picsal	TGNL	Picocystis salinarum	NSA	Picocystophyceae	1KP	T
Pirula salina	Pirsal	NQYP	Pirula salina	NSA	Ulvophyceae	1KP	T
Planophila laetevirens	Plalae	CBNG	Planophila laetevirens	NSA	Ulvophyceae	1KP	T
Planophila terrestris	Plater	LETF	Planophila terrestris	NSA	Ulvophyceae	1KP	T
Prasinococcus capsulatus	Pracap	XMCL	Prasinococcus capsulatus	NSA	Palmophyllophyceae	1KP	T
Prasiola crispa	Pracri	WCLV	Prasiola crispa	LAS	Trebouxiophyceae	1KP	T
Pseudoscourfieldia marina	Psemar	JMTE	Pseudoscourfieldia marina	NSA	Pyramimonadophyceae	1KP	T
Pteromonas angulosa	Pteang	LNIL	Pteromonas angulosa	NSA	Chlorophyceae	1KP	T
Pteromonas sp.	Ptesp.	ACRY	Pteromonas sp	NSA	Chlorophyceae	1KP	T
Pycnococcus provasolii	Pycpro	MXEZ	Pycnococcus provasolii	NSA	Pyramimonadophyceae	1KP	T
Pyramimonas parkeae	Pyrpar	TNAW	Pyramimonas parkeae	NSA	Pyramimonadophyceae	1KP	T
Scherffelia dubia	Schdub	FMVB	Scherffelia dubia	NSA	Chlorodendrophyceae	1KP	T
Scourfieldia sp.	Scosp.	EGNB	Scourfieldia sp	NSA	Pedinophyceae	1KP	T
Spermatozopsis exsultans	Speexs	MXDS	Spermatozopsis exsultans	NSA	Chlorophyceae	1KP	T
Spermatozopsis similis	Spesim	ENAU	Spermatozopsis similis	NSA	Chlorophyceae	1KP	T
Stephanosphaera pluvialis	Steplu	ZLQE	Stephanosphaera pluvialis	NSA	Chlorophyceae	1KP	T
Stichococcus bacillaris	Stibac	WXRI	Stichococcus bacillaris	LAS	Trebouxiophyceae	1KP	T
Stigeoclonium helveticum	Stihel	JMUI	Stigeoclonium helveticum	NSA	Chlorophyceae	1KP	T
Scenedesmus dimorphus	Scedim	PZIF	Scenedesmus dimorphus	NSA	Chlorophyceae	1KP	T
Tetraselmis chui	Tetchu	HVNO	Tetraselmis chui	NSA	Chlorodendrophyceae	1KP	T
Tetraselmis cordiformis	Tetcor	DUMA	Tetraselmis cordiformis	NSA	Chlorodendrophyceae	1KP	T
Tetraselmis striata	Tetstr	HHXJ	Tetraselmis striata	NSA	Chlorodendrophyceae	1KP	T
Trebouxia arboricola	Trearb	NKXU	Trebouxia arboricola	LAS	Trebouxiophyceae	1KP	T
Trentepohlia annulata	Treann	NATT	Trentepohlia annulata	NSA	Ulvophyceae	1KP	T
Entocladia endozoica	Entend	OQON	Entocladia endozoica	NSA	Ulvophyceae	1KP	T
Uronema belkae	Urobel	RAWF	Uronema belkae	NSA	Chlorophyceae	1KP	T
Uronema sp.	Urosp.	ISGT	Uronema sp	NSA	Chlorophyceae	1KP	T
Vitreochlamys sp.	Vitsp.	QWRA	Vitreochlamys sp	NSA	Chlorophyceae	1KP	T
Volvox aureus	Volaur	POIR	Volvox aureus-2	NSA	Chlorophyceae	1KP	T
Volvox globator	Volglo	ISPU	Volvox globator	NSA	Chlorophyceae	1KP	T

### Sheet: Feuil2
code	species
JIWJ	Acrosiphonia sp
OTQG	Ankistrodesmus sp
IJMT	Aphanochaete repens
ZFXU	Asteromonas gracilis-4
VHIJ	Blastophysa cf.
LSHT	Bolbocoleon piliferum
VJDZ	Botryococcus sudeticus
QYXY	Botryococcus terribilis
GUBD	Brachiomonas submarina
JTIG	Bryopsis plumosa
VIAU	Carteria crucifera
RUIF	Carteria obtusa
YDCQ	Cephaleuros virescens
BAZF	Chaetopeltis orbicularis
SRGS	Chlamydomonas bilatus-2
BCYF	Chlamydomonas cribrum
JRGZ	Chlamydomonas moewusii
VALZ	Chlamydomonas noctigama
XOZZ	Chlamydomonas sp.-2
MWAN	Chlorella minutissima
QRTH	Chlorococcum microstigmaticum
PRIQ	Chlorococcum oleofaciens
IHOI	Chloromonas oogama
ZLBP	Chloromonas reticulata-2
AJUW	Chloromonas rosae
GFUR	Chloromonas subdivisa
UTRE	Chloromonas tughillensis
KSFK	Chlorosarcinopsis halophila
VBLH	Cladophora glomerata
XJGM	coccoid-prasinophyte
GYBH	Codium fragile
XOAL	Dolichomastix tenuilepis
WDWX	Dunaliella tertiolecta-UTEX
SYJM	Dunaliella viridis
OQON	Entocladia endozoica
MNCB	Eremosphaera viridis
RNAT	Eudorina elegans
VFIV	Fritschiella tuberosa
PFUD	Geminella sp
BZSH	Golenkinia longispicula
KUJU	Gonium pectorale
KFEB	Haematococcus pluvialis-2
FXHG	Hafniomonas reticulata
ALZF	Halochlorococcum marinum
AJAU	Helicodictyon planctonicum
IRYH	Heterochlamydomonas inaequalis
KADG	Ignatius tetrasporus
ZNUM	Leptosira obovata
OFUE	Lobochlamys segnis
JKKI	Lobomonas rostrata
QXSZ	Mantoniella squamata
FOYQ	Microspora cf.
EATP	Microthamnion kuetzingianum-2
BTFM	Monomastix opisthostigma
MFYC	Nannochloris atomus
EEJO	Neochloris oleoabundans
GJIY	Neochloris sp
USIX	Neochlorosarcina sp
MMKU	Nephroselmis olivacea
ISIM	Nephroselmis pyriformis
CQQP	Ochlochaete sp
DVYE	Oedogonium cardiacum
SDPC	Oedogonium foveolatum
NSTT	Oltmannsiellopsis viridis-2
XDLL	Oogamochlamys gigantea
RYJX	Pandorina morum
JRDV	Pediastrum duplex-3
RRSV	Pedinomonas minor
PUAN	Pedinomonas tuberculata
OAEZ	Percursaria percursa
ZIVZ	Phacotus lenticularis
TGNL	Picocystis salinarum
NQYP	Pirula salina
CBNG	Planophila laetevirens
LETF	Planophila terrestris
XMCL	Prasinococcus capsulatus
WCLV	Prasiola crispa
JMTE	Pseudoscourfieldia marina
LNIL	Pteromonas angulosa
ACRY	Pteromonas sp
MXEZ	Pycnococcus provasolii
TNAW	Pyramimonas parkeae
PZIF	Scenedesmus dimorphus
FMVB	Scherffelia dubia
EGNB	Scourfieldia sp
MXDS	Spermatozopsis exsultans
ENAU	Spermatozopsis similis
ZLQE	Stephanosphaera pluvialis
WXRI	Stichococcus bacillaris
JMUI	Stigeoclonium helveticum
HVNO	Tetraselmis chui
DUMA	Tetraselmis cordiformis
HHXJ	Tetraselmis striata
NKXU	Trebouxia arboricola
NATT	Trentepohlia annulata
RAWF	Uronema belkae
ISGT	Uronema sp
QWRA	Vitreochlamys sp
POIR	Volvox aureus-2
ISPU	Volvox globator
