## Supplementary Data 2 for "Phylogenomics reveals the evolutionary origins of lichenization in chlorophyte algae"

### Sheet: Feuil1
Supplementary Data 2: Long-read DNA sequencing statistics
Species	TBG/BGI_ID	Sequencing facility	Sequencing platform	PACBIO Sequel total reads	mean read length	Reads N50	No. scaffolds	mean scaffold size	Scaffolds N50
Apatococcus fuscideae SAG 2523	TBG_2144	Genome Technology Center (RGTC), Radboudumc, Nijmegen	PacBio SMRT Sequel II - Low DNA Input Library Prep	1174041	8238	10579	2319	44279	50915
Apatococcus lobatus SAG2145	BGI Sample 4	BGI Genomics Co. Ltd, Shenzhen	PacBio SMRT Sequel - Low DNA Input Library Prep	632642	9428	15974	153	695768	2718218
Coccomyxa pringsheimii SAG 216-7	BGI Sample 3	BGI Genomics Co. Ltd, Shenzhen	PacBio SMRT Sequel - Low DNA Input Library Prep	719917	9513	15647	26	1958302	3015571
Elliptochloris bilobata SAG 245.80	TBG_1347	Genome Technology Center (RGTC), Radboudumc, Nijmegen	PacBio SMRT Sequel II - Low DNA Input Library Prep	1251711	7481	9434	145	360377	616924
Myrmecia bisecta SAG 2043	BGI Sample 2	BGI Genomics Co. Ltd, Shenzhen	PacBio SMRT Sequel - Low DNA Input Library Prep	744936	9048	15027	38	2196949	4668230
Symbiochloris irregularis SAG 20.36	TBG_1348	Genome Technology Center (RGTC), Radboudumc, Nijmegen	PacBio SMRT Sequel II - Low DNA Input Library Prep	939807	8002	10287	340	191974	306206
Trebouxia sp. OTU1	TBG_1188	Genome Technology Center (RGTC), Radboudumc, Nijmegen	PacBio SMRT Sequel II - Low DNA Input Library Prep	3085813	7673	9004	183	387231	908511
Trebouxia sp. OTU3	TBG_1189	Genome Technology Center (RGTC), Radboudumc, Nijmegen	PacBio SMRT Sequel II - Low DNA Input Library Prep	1894230	8431	9923	196	317427	801504
Trebouxia sp. OTU5	BGI_F19FTSEUHT1961.A4_1A	BGI Genomics Co. Ltd, Shenzhen	PacBio SMRT Sequel - Low DNA Input Library Prep	2282066	33395	70602	63	1083744	2877217
