## Supplementary Data 3 for "Phylogenomics reveals the evolutionary origins of lichenization in chlorophyte algae"

### Sheet: IlluminaSequencing
Supplementary Data 3: Illumina RNASeq statistics
Species	Raw reads	Raw data(G)	Effective(%)	Error(%)	Q20(%)	Q30(%)	GC(%)
Apatococcus fuscideae SAG 2523	43224334	6483650100	98.53	0.03	97.67	93.62	54.84
Apatococcus lobatus SAG 2145	36939836	5540975400	98.13	0.03	97.57	93.45	54.67
Coccomyxa pringsheimii SAG 216-7	37844192	5676628800	99.23	0.03	97.41	93.03	55.13
Paulbroadya petersii SAG 2240	41398218	6209732700	97.93	0.03	96.81	92.34	64.98
Paulbroadya prostrata SAG 23.92	44791392	6718708800	98.2	0.03	97.37	93.15	61.02
Elliptochloris bilobata SAG 245.80	41030160	6154524000	99.13	0.03	97.34	92.99	62.35
Myrmecia biatorellae SAG 8.82	35982342	5397351300	98.9	0.03	97.76	93.74	53.36
Myrmecia bisecta SAG 2043	42442368	6366355200	98.93	0.03	97.52	93.41	58.17
Symbiochloris irregularis SAG 20.36	39272582	5890887300	98.72	0.03	97.65	93.53	56.23
Trebouxia sp. OTU1	39363460	5904519000	99.2	0.03	97.55	93.32	51.68
Trebouxia sp. OTU3	36789506	5518425900	98.65	0.03	97.8	93.86	51.92
Trebouxia sp. OTU5	37866216	5679932400	99.17	0.03	97.69	93.6	51.96
