## Supplementary Data 5 for "Phylogenomics reveals the evolutionary origins of lichenization in chlorophyte algae"

### Sheet: Feuil1
Supplementary Data 5: Detailed percentage of transposable elements (TE) per species and per TE family (LTR: long terminal repeat, nonLTR: non-long terminal repeat). The abbreviations of the species correspond to those in Supplementary Table 1.
TE_subfamily	TE_family	ApafusSAG2523	ApalobSAG2145	Astglo	Auxpro	AuxproUTEX25	Batpra	Botbra	Chlrei	Chlsor1602	Chlvar	Chrzof	CocpriSAG2167	CocsubC169	Dunsal	EllbilSAG24580	HelspATCC50920	Miccon24180	Micpus1545	MicpusNOUM17	Monneg	MyrbisSAG2043	Ostluc	Osttau	Parkes	PicspRCC4223	Pracol	Prowic	SymirrSAG2036	TrespOTU1	TrespOTU3	TrespOTU5	TrespTZW2008	Ulvmut	UlvproYS2018	Volcar
Copia	LTR	0.14	0.2	0	0	0	0	7.07	0.09	0	0	0.28	0	0	0.08	0	0	0.74	0	0	0	0.38	0	0.19	0	0	0	0	0	0.25	0	0	0	8.48	2.83	1.91
Gypsy	LTR	0.1	5.06	0	0	0	0	10.95	0.5	1.82	0.4	0.44	0.43	0.08	0.92	0.01	0.01	0.55	0	0	0	0.16	0	0	0.33	0.24	0	0.01	0.61	1.54	0.53	0.09	0.1	4.08	1.82	2.75
ltr_unknown	LTR	2.16	0.83	0.04	0	0	0.14	5.28	2.76	1.84	0.59	0.12	0.29	0.08	8.54	0.93	0	0.72	0.06	0	0	0.05	0.12	0	0.31	1.01	0.97	0.62	0.22	0.52	0.23	0.16	0	8.29	1.51	1.84
cacta	TIR	2.31	2.15	2.95	0.47	0.56	0.02	0.47	1.56	1.32	1.93	2.06	1.7	1.31	5.31	1.07	0.04	0.58	0.24	0.13	0.64	2.86	0.14	0.1	0.68	0.42	0.2	0.28	2.56	3.91	3.09	4.4	2.07	3.12	2.33	1.47
mutator	TIR	0.93	3.47	0.96	0.15	0.17	0.59	0.99	1.18	0.56	1.17	0.72	0.95	0.45	6.31	0.59	0.01	0.81	14.87	1.97	0.41	0.71	2.91	2.29	0.8	0.26	0.69	0.24	0.75	3.18	0.8	1.61	1.37	2.08	2.1	2.45
pif_harbinger	TIR	0.05	0.11	0.01	0	0	0.02	0.03	0.01	0	0	0.01	0.08	0.24	1.47	0.03	0	0	0	0	0.01	0.09	0	0	0.01	0	0	0	0	0.12	0.08	0.12	0.04	0	0.18	0.01
tc1_mariner	TIR	0	0	0	0.04	0.02	0.02	0.01	0.12	0.01	0	0.02	0.01	0.01	0.02	0.01	0	0.01	0	0	0	0.02	0.01	0.16	0.01	0	0	0	0	0.1	0.06	0.03	0	0	0	0.01
hat	TIR	1.31	2.81	0.09	0.14	0.07	0.04	0.66	1.02	0.09	0.21	0.07	0.7	0.08	6.02	0.1	0	0.84	0.3	0.01	0.04	0.89	0	0.04	0.01	0.15	0.01	0.03	0.2	1.99	0.45	0.45	0.27	0.36	0.82	1.27
polinton	TIR	0	0	0	0	0	0	0	0	0	0	0	0	0	0	0	0	0	0	0	0	0.03	0	0	0	0	0	0	0	0	0	0	0	0	0	0
dirs_yr	nonLTR	0	0.08	0	0	0	0	0.06	0	0	0	0	0	0	0.05	0	0	0	0	0	0	0.06	0	0	0	0	0	0	0	0.07	0.08	0	0	0	0.06	0.55
line	nonLTR	0.41	0.35	0	0	0	0	0.5	1.58	0.29	0.2	0	0.56	0.71	0.84	0	0	0.07	0	0	0.11	0.13	0	0	0.07	0	0	0	0.17	0.73	0.4	0.22	0.02	0.05	0.26	0.99
penelope	nonLTR	0	0	0	0	0	0	0.04	0	0	0	0	0	0	0	0	0	0	0	0	0	0	0	0	0	0	0	0	0	0	0	0	0	0	0.03	0.04
helitron	nonLTR	0.14	0.37	0.12	0.2	0.03	0.12	0.86	0.32	0.01	0	0.11	0.65	0.59	1.99	2.17	0	0.2	0.26	0.17	0	0.25	0.4	0.31	0.36	0.75	0.27	0.03	0.23	0.01	0.18	0.2	0.04	0.7	0.21	2.04
repeat_region	repeat_region	1.49	2.62	1.09	1.35	0	1.23	2.65	3.79	0.78	1.65	0.69	1.28	1.53	5.88	0.3	1.22	6.69	0.55	0.79	3.25	2.82	3.13	0.96	1.2	0	0.78	1.33	1.41	4.09	2.73	1.97	0.72	8.28	7.65	5.39
	Total	9.04	18.05	5.26	2.35	0.85	2.18	29.57	12.93	6.72	6.15	4.52	6.65	5.08	37.43	5.21	1.28	11.21	16.28	3.07	4.46	8.45	6.71	4.05	3.78	2.83	2.92	2.54	6.15	16.51	8.63	9.25	4.63	35.44	19.8	20.72
