## Supplementary Data 7 for "Phylogenomics reveals the evolutionary origins of lichenization in chlorophyte algae"

### Sheet: Feuil1
Supplementary Data 7: The candidate orthogroups, the IPR domains and GO terms they contain.
HOG	IPR	IPR description	GO terms
N0.HOG0002085	IPR036812;IPR036291;IPR002347,IPR036291;IPR013921;IPR002347,IPR002347;IPR036291,IPR025487;IPR002347;IPR036291,IPR036291,IPR036291;IPR002347,IPR036291;IPR023214;IPR002347;IPR036412	NAD(P)-binding domain superfamily,NAD(P)-binding domain superfamily;Short-chain dehydrogenase/reductase SDR,Short-chain dehydrogenase/reductase SDR;NAD(P)-binding domain superfamily,Probable Zinc-ribbon domain;Short-chain dehydrogenase/reductase SDR;NAD(P)-binding domain superfamily,NAD(P)-binding domain superfamily;HAD superfamily;Short-chain dehydrogenase/reductase SDR;HAD-like superfamily,NAD(…	GO:0016491,GO:0016592;GO:0006357;GO:0003712;GO:0016491
N0.HOG0002604	IPR016064;IPR001206;IPR017438,IPR001206;IPR016064;IPR017438,IPR016064,IPR023395;IPR017438;IPR001206;IPR018108;IPR016064,IPR017438;IPR001206;IPR016064,IPR016064;IPR017438;IPR001206,IPR001206;IPR017438;IPR016064	Diacylglycerol kinase, N-terminal;NAD kinase/diacylglycerol kinase-like domain superfamily,NAD kinase/diacylglycerol kinase-like domain superfamily;Inorganic polyphosphate/ATP-NAD kinase, catalytic domain;Inorganic polyphosphate/ATP-NAD kinase,Inorganic polyphosphate/ATP-NAD kinase,Mitochondrial carrier domain superfamily;Inorganic polyphosphate/ATP-NAD kinase, catalytic domain;Mitochondrial subs…	GO:0003951;GO:0016301,GO:0016301;GO:0003951
N0.HOG0002991	IPR043519;IPR032828;IPR002646,IPR002646;IPR043519;IPR032828,IPR008166,IPR032828,IPR002646;IPR043519,IPR043519;IPR002646	RNA and SrmB- binding domain;Poly A polymerase, head domain;Nucleotidyltransferase superfamily;tRNA nucleotidyltransferase/poly(A) polymerase, head domain;Nucleotidyltransferase superfamily,Glycosyltransferase family 92, RNA and SrmB- binding domain,Nucleotidyltransferase superfamily;Poly A polymerase,tRNA nucleotidyltransferase/poly(A) polymerase, head domain,Poly A polymerase,Nucleotidyltransfe…	GO:0006396;GO:0003723;GO:0016779
N0.HOG0003046	IPR009078;IPR009465;IPR038678,IPR038678;IPR009465,IPR001214,IPR023213;IPR003480,IPR036188;IPR006905,IPR009078,IPR002989,IPR038678;IPR009465;IPR009078,IPR011989,IPR000254;IPR035971;IPR009078,IPR018101;IPR036402;IPR001816;IPR014039;IPR009060,IPR035952;IPR022764,IPR000254;IPR009078;IPR035971,IPR036128;IPR004343,IPR000254;IPR035971,IPR035971;IPR000254;IPR009078,IPR019786;IPR011011,IPR009078;IPR000254…	SET domain, rhomboid domain, fungal;Ferritin-like superfamily;Cellulose-binding domain superfamily, conserved site;Elongation factor Ts,Chloramphenicol acetyltransferase-like domain superfamily;Transferase, N-terminal, FYVE/PHD-type, signal sequence, chymotrypsin-like fold, fungal;Cellulose-binding domain superfamily, PHD-type,Ferritin-like superfamily, fungal;Ferritin-like superfamily,Mycobacter…	GO:0016021;GO:0004252,GO:0016747,GO:0016579;GO:0004843,GO:0005509,GO:0003677,GO:0005576;GO:0005975;GO:0030248,GO:0005515,GO:0005515;GO:0006414;GO:0003746
N0.HOG0003278	IPR036259;IPR000849;IPR020846;IPR011701,IPR020846;IPR036259;IPR011701,IPR000849;IPR036259;IPR011701;IPR020846,IPR036259;IPR011701;IPR020846,IPR036259;IPR011701;IPR020846;IPR000849,IPR036259;IPR020846;IPR011701;IPR000849,IPR011701;IPR036259;IPR000849;IPR020846,IPR036259,IPR036259;IPR020846;IPR011701,IPR000849;IPR020846;IPR036259;IPR011701,IPR020846;IPR011701;IPR000849;IPR036259,IPR036259;IPR011701…	MFS transporter superfamily,MFS transporter superfamily;Translation initiation factor IF2/IF5;Major facilitator superfamily;Translation initiation factor IF2/IF5,MFS transporter superfamily;Major facilitator superfamily;Major facilitator superfamily domain;Sugar phosphate transporter,Major facilitator superfamily;MFS transporter superfamily;Sugar phosphate transporter;Major facilitator superfamil…	GO:0055085;GO:0022857,GO:0055085;GO:0016021;GO:0022857,GO:0003743;GO:0055085;GO:0006413;GO:0022857
N0.HOG0003375	IPR029063;IPR013216,IPR036412;IPR023299;IPR029063;IPR013216;IPR008250;IPR023298;IPR018303;IPR023214,IPR013216;IPR029063	A domain superfamily;P-type ATPase,Methyltransferase type 11;S-adenosyl-L-methionine-dependent methyltransferase, phosphorylation site;HAD superfamily,S-adenosyl-L-methionine-dependent methyltransferase;Methyltransferase type 11, cytoplasmic domain N;S-adenosyl-L-methionine-dependent methyltransferase;Methyltransferase type 11;P-type ATPase,HAD-like superfamily;P-type ATPase, transmembrane domain…	GO:0008168,GO:0000166;GO:0008168
N0.HOG0010766
N0.HOG0011168	IPR015946;IPR036102,IPR016040;IPR036291,IPR036102;IPR000195;IPR015946;IPR035969	alpha/beta;Rab-GTPase-TBC domain superfamily,NAD(P)-binding domain;NAD(P)-binding domain superfamily,K homology domain-like, alpha/beta;OsmC/Ohr superfamily,OsmC/Ohr superfamily;Rab-GTPase-TBC domain;K homology domain-like
N0.HOG0011794	IPR011992;IPR002048;IPR018247,IPR011992;IPR018247;IPR002048,IPR002048;IPR018247	calcium-binding site,EF-hand domain;EF-Hand 1, calcium-binding site;EF-hand domain,EF-hand domain pair;EF-Hand 1,EF-hand domain pair;EF-hand domain;EF-Hand 1	GO:0005509
N0.HOG0012366	IPR038900;IPR012496,IPR038900,IPR012496;IPR038900	Transmembrane channel-like protein,Transmembrane channel-like protein;TMC domain,TMC domain;Transmembrane channel-like protein	GO:0005887;GO:0016021,GO:0005887
N0.HOG0012381	IPR010530	NADH-ubiquinone reductase complex 1 MLRQ subunit
N0.HOG0012501	IPR036249;IPR010987;IPR004046;IPR004045;IPR040079;IPR036282,IPR004045;IPR036249;IPR010987;IPR036282;IPR040079,IPR036249;IPR040079;IPR036282;IPR004045,IPR004045;IPR004046;IPR036249;IPR036282;IPR010987,IPR040079;IPR036282;IPR036249;IPR010987;IPR004045,IPR036249,IPR004046;IPR036249;IPR040079;IPR004045;IPR010987;IPR036282,IPR036282;IPR004045;IPR036249;IPR010987;IPR004046,IPR036282;IPR010987;IPR004045…	C-terminal domain superfamily;Glutathione Transferase family, N-terminal;Glutathione Transferase family;Glutathione S-transferase, C-terminal domain superfamily;Glutathione Transferase family;Glutathione S-transferase, C-terminal;Thioredoxin-like superfamily;Glutathione Transferase family;Glutathione S-transferase, N-terminal, C-terminal domain superfamily, C-terminal, N-terminal;Thioredoxin-like…	GO:0005515;GO:0006749
N0.HOG0012965	IPR012341;IPR002037;IPR008928,IPR012341;IPR008928,IPR002037;IPR012341;IPR008928,IPR012341;IPR008928;IPR002037,IPR008928;IPR002037;IPR012341,IPR008928;IPR029058;IPR012341;IPR002037,IPR008928;IPR019834;IPR002037;IPR012341,IPR002037;IPR008928;IPR012341,IPR008928;IPR012341	family 8;Six-hairpin glycosidase-like superfamily,Six-hairpin glycosidase-like superfamily;Six-hairpin glycosidase superfamily;Glycoside hydrolase, family 8;Six-hairpin glycosidase superfamily;Six-hairpin glycosidase-like superfamily,Glycoside hydrolase, family 8;Six-hairpin glycosidase superfamily,Six-hairpin glycosidase superfamily;Six-hairpin glycosidase-like superfamily,Six-hairpin glycosidas…	GO:0004553;GO:0005975,GO:0005975
N0.HOG0013900	IPR006045;IPR014710;IPR011051	Cupin 1;RmlC-like jelly roll fold;RmlC-like cupin domain superfamily
N0.HOG0014156
N0.HOG0014437	IPR027417	P-loop containing nucleoside triphosphate hydrolase
N0.HOG0014727
N0.HOG0015011
N0.HOG0015018	IPR011658;IPR037524,IPR011658,IPR037524;IPR011658,IPR011658;IPR037524;IPR036291;IPR001509	PA14 domain,PA14 domain;PA14/GLEYA domain,PA14/GLEYA domain;PA14 domain,PA14 domain;PA14/GLEYA domain;NAD(P)-binding domain superfamily;NAD-dependent epimerase/dehydratase	GO:0003824
N0.HOG0015395	IPR001611;IPR032675;IPR001810;IPR036047,IPR001810;IPR036047,IPR032675,IPR001810;IPR036047;IPR032675,IPR032675;IPR001810;IPR036047,IPR001810;IPR032675;IPR036047,IPR032675;IPR001611;IPR036047;IPR001810,IPR032675;IPR001810,IPR036047;IPR032675;IPR001810,IPR032675;IPR036047;IPR001810,IPR001425;IPR032675;IPR036047;IPR018229	F-box-like domain superfamily;Leucine-rich repeat domain superfamily;F-box domain,Leucine-rich repeat;Leucine-rich repeat domain superfamily;F-box domain;F-box-like domain superfamily,Leucine-rich repeat domain superfamily;F-box-like domain superfamily;F-box domain, retinal binding site,F-box domain;Leucine-rich repeat domain superfamily;F-box-like domain superfamily,Leucine-rich repeat domain su…	GO:0016020;GO:0006811;GO:0005515;GO:0005216,GO:0005515
N0.HOG0015882
N0.HOG0016297
N0.HOG0016349	IPR001173;IPR029044	Glycosyltransferase 2-like;Nucleotide-diphospho-sugar transferases
N0.HOG0016351	IPR036526;IPR003010;IPR044149	Carbon-nitrogen hydrolase superfamily;Carbon-nitrogen hydrolase;Nitrilase/Cyanide hydratase	GO:0006807;GO:0003824
N0.HOG0016616	IPR036361;IPR003034,IPR003034;IPR036361,IPR003034	SAP domain superfamily;SAP domain,SAP domain;SAP domain superfamily,SAP domain
N0.HOG0018185	IPR032675,IPR032675;IPR006553;IPR001611,IPR006553;IPR036047;IPR032675;IPR001611,IPR006553;IPR001611;IPR032675,IPR032675;IPR001611;IPR006553,IPR001611;IPR032675;IPR006553	cysteine-containing subtype;Leucine-rich repeat;Leucine-rich repeat domain superfamily,Leucine-rich repeat;Leucine-rich repeat domain superfamily;Leucine-rich repeat,Leucine-rich repeat domain superfamily;Leucine-rich repeat;Leucine-rich repeat, cysteine-containing subtype,Leucine-rich repeat domain superfamily, cysteine-containing subtype;Leucine-rich repeat, cysteine-containing subtype;F-box-li…	GO:0005515
N0.HOG0018191	IPR000719;IPR017441;IPR000595;IPR018490;IPR014710;IPR011009,IPR018490;IPR000719;IPR000595;IPR011009;IPR014710	ATP binding site;Cyclic nucleotide-binding domain;Cyclic nucleotide-binding-like;RmlC-like jelly roll fold;Protein kinase-like domain superfamily,Cyclic nucleotide-binding-like;Protein kinase domain;Cyclic nucleotide-binding domain;Protein kinase-like domain superfamily;RmlC-like jelly roll fold,Protein kinase domain;Protein kinase	GO:0004672;GO:0006468;GO:0005524
N0.HOG0019047
N0.HOG0019063	IPR014710;IPR006045;IPR011051,IPR011051,IPR014710;IPR011051;IPR006045,IPR006045;IPR011051;IPR014710,IPR014500;IPR006045;IPR014710;IPR011051,IPR006045;IPR014710;IPR011051,IPR011051;IPR014500;IPR014710;IPR006045	Cupin 1;RmlC-like jelly roll fold;RmlC-like cupin domain superfamily,RmlC-like cupin domain superfamily;Uncharacterised conserved protein UCP019307,Cupin 1;RmlC-like cupin domain superfamily;RmlC-like jelly roll fold,Uncharacterised conserved protein UCP019307,RmlC-like jelly roll fold;RmlC-like cupin domain superfamily;Cupin 1,RmlC-like cupin domain superfamily, cupin-type;Cupin 1;RmlC-like jell…
N0.HOG0019066	IPR035959	RutC-like superfamily
N0.HOG0019133
N0.HOG0019134
N0.HOG0019143	IPR005552	Scramblase	GO:0017121;GO:0017128
N0.HOG0019146	IPR022124	Protein of unknown function DUF3659
N0.HOG0019914	IPR013083;IPR001841,IPR001841;IPR013083	RING-type, RING/FYVE/PHD-type;Zinc finger,Zinc finger, RING/FYVE/PHD-type, RING-type;Zinc finger
N0.HOG0020108
N0.HOG0020217
N0.HOG0020223
N0.HOG0020227
N0.HOG0020229
N0.HOG0021106
N0.HOG0021549
N0.HOG0021550
N0.HOG0022476	IPR006311	Twin-arginine translocation pathway, signal sequence
N0.HOG0022698
N0.HOG0022706
N0.HOG0022707	IPR018306	Orf172 DNA-binding,Bacteriophage T5
N0.HOG0023289	IPR006311	Twin-arginine translocation pathway, signal sequence
N0.HOG0023291	IPR000595;IPR018488;IPR014710;IPR018490	conserved site;RmlC-like jelly roll fold;Cyclic nucleotide-binding-like,Cyclic nucleotide-binding domain;Cyclic nucleotide-binding
N0.HOG0023297	IPR000048;IPR036533;IPR003103,IPR036533,IPR000048,IPR003103;IPR036533	EF-hand binding site, EF-hand binding site;BAG domain superfamily;BAG domain,BAG domain superfamily,IQ motif,BAG domain;BAG domain superfamily	GO:0005515;GO:0051087,GO:0005515,GO:0051087
N0.HOG0023301	IPR039058;IPR004910;IPR034751,IPR004910;IPR034751,IPR004910;IPR034751;IPR039058,IPR034751;IPR004910;IPR039058,IPR004910;IPR039058;IPR034751	Yippee/Mis18/Cereblon;Yippee domain,Yippee/Mis18/Cereblon;Yippee domain;Yippee family,Yippee family;Yippee/Mis18/Cereblon;Yippee domain,Yippee/Mis18/Cereblon;Yippee family;Yippee domain,Yippee domain;Yippee/Mis18/Cereblon;Yippee family
N0.HOG0023304
N0.HOG0023306
N0.HOG0024269
N0.HOG0025575
N0.HOG0025576
N0.HOG0025580	IPR011009	Protein kinase-like domain superfamily
N0.HOG0025587	IPR011989;IPR016024;IPR000225,IPR016024;IPR011989;IPR000225,IPR011989;IPR016024,IPR011989;IPR000225;IPR016024,IPR000225;IPR016024;IPR011989	Armadillo-type fold;Armadillo-like helical;Armadillo,Armadillo;Armadillo-type fold;Armadillo-like helical,Armadillo-like helical;Armadillo-type fold,Armadillo-like helical;Armadillo-type fold;Armadillo,Armadillo-like helical;Armadillo;Armadillo-type fold	GO:0005515
N0.HOG0025588
N0.HOG0025592
N0.HOG0025593
N0.HOG0025594	IPR040262	Uncharacterized protein At4g38062-like
N0.HOG0025595
N0.HOG0025596
N0.HOG0025597	IPR032675;IPR036047,IPR032675,IPR001810;IPR032675	Leucine-rich repeat domain superfamily,F-box domain;Leucine-rich repeat domain superfamily,Leucine-rich repeat domain superfamily;F-box-like domain superfamily	GO:0005515
N0.HOG0026906
N0.HOG0027643
N0.HOG0027753
N0.HOG0027754
N0.HOG0027755	IPR008978	HSP20-like chaperone
N0.HOG0027757
N0.HOG0027758
N0.HOG0027764
N0.HOG0029019	IPR011989;IPR016024,IPR000225;IPR016024;IPR011989	Armadillo;Armadillo-type fold;Armadillo-like helical,Armadillo-like helical;Armadillo-type fold	GO:0005515
N0.HOG0029021	IPR036188	FAD/NAD(P)-binding domain superfamily
N0.HOG0029025	IPR011016;IPR013083	RING-CH-type;Zinc finger,Zinc finger, RING/FYVE/PHD-type	GO:0008270
N0.HOG0029027
N0.HOG0029029	IPR013083;IPR003613	RING/FYVE/PHD-type;U box domain,Zinc finger	GO:0004842;GO:0016567
N0.HOG0029030
N0.HOG0029031	IPR011256;IPR006917	Regulatory factor, effector binding domain superfamily;SOUL haem-binding protein
N0.HOG0029033	IPR002716	PIN domain
N0.HOG0029035
N0.HOG0029037
N0.HOG0029038	IPR036188,IPR036188;IPR002938,IPR002938;IPR036188	FAD-binding domain;FAD/NAD(P)-binding domain superfamily,FAD/NAD(P)-binding domain superfamily;FAD-binding domain,FAD/NAD(P)-binding domain superfamily	GO:0071949
N0.HOG0029039
N0.HOG0029040	IPR034136;IPR002815;IPR036078;IPR013049	N-terminal, subunit A,Topoisomerase 6 subunit A/Spo11, TOPRIM domain;Spo11/DNA topoisomerase VI subunit A;Spo11/DNA topoisomerase VI subunit A superfamily;Spo11/DNA topoisomerase VI	GO:0005694;GO:0003677;GO:0005524;GO:0016889;GO:0006259;GO:0003824
N0.HOG0029043
N0.HOG0029046
N0.HOG0029047
N0.HOG0029049
N0.HOG0029050
N0.HOG0029051	IPR008979;IPR006585,IPR008979	Galactose-binding-like domain superfamily;Fucolectin tachylectin-4 pentraxin-1,Galactose-binding-like domain superfamily
N0.HOG0029052	IPR027267	AH/BAR domain superfamily
N0.HOG0031856	IPR016024,IPR000210;IPR011333,IPR016024;IPR000210;IPR011333,IPR005552;IPR016024;IPR010004,IPR011333;IPR000210	Armadillo-type fold,Scramblase;Armadillo-type fold;Uncharacterised protein family Ycf66,BTB/POZ domain;SKP1/BTB/POZ domain superfamily,SKP1/BTB/POZ domain superfamily;BTB/POZ domain,Armadillo-type fold;BTB/POZ domain;SKP1/BTB/POZ domain superfamily	GO:0005515,GO:0017121;GO:0017128
N0.HOG0032043	IPR000719;IPR011009;IPR030616,IPR011009,IPR011009;IPR000719;IPR030616,IPR011009;IPR030616;IPR000719	Protein kinase domain;Protein kinase-like domain superfamily;Aurora kinase,Protein kinase-like domain superfamily,Protein kinase-like domain superfamily;Protein kinase domain;Aurora kinase,Protein kinase-like domain superfamily;Aurora kinase;Protein kinase domain	GO:0004672;GO:0006468;GO:0005524
N0.HOG0032047
N0.HOG0032048
N0.HOG0032052
N0.HOG0032053
N0.HOG0032055
