## Supplementary Data 9 for "Phylogenomics reveals the evolutionary origins of lichenization in chlorophyte algae"

### Sheet: up
Supplementary Data 9: Phylogenies results of the 42 orthogroups with differentially expressed genes
HOG		Trebouxiophyceae AS	Trebouxiophyceae NSA	NSA in Chlorellales?
N0.HOG0012965	In Trebouxiophyceae	12/13	5/26	no
N0.HOG0025580	In Trebouxiales	7/13	1/26	no
N0.HOG0025596	In Trebouxiales	7/13	0/26	no
N0.HOG0026906	In Trebouxiophyceae	7/13	0/26	no
N0.HOG0012366	In Chlorophytes	13/13	6/26	no
N0.HOG0012501	In Trebouxiophyceae, Chlorophyceae and Pracap	9/13	4/26	no
N0.HOG0024269	Non linked to lichenization
N0.HOG0012381	Non linked to lichenization	12/13	8/26	no
N0.HOG0029051	In Trebouxiales	6/13	0/26	no
N0.HOG0032047	Non linked to lichenization	8/13	4/26	yes
N0.HOG0003278	Unresolved	13/13	9/26	no
N0.HOG0025594	In Trebouxiales	6/13	0/26	no
N0.HOG0027755	Non linked to lichenization	11/13	8/26	no
N0.HOG0027753	In Trebouxiophyceae	7/26	2/26	no

### Sheet: Up and down
HOG	Result description	Trebouxiophyceae AS	Trebouxiophyceae NSA	NSA in Chlorellales?
N0.HOG0002085	In Chlorophytes / Expansion in Trebouxiophyceae N28	11/13	7/26	no
N0.HOG0020223	In Trebouxiales	7/13	0/26	no
N0.HOG0029033	In Trebouxiales	7/13	0/26	no
N0.HOG0003046	Unresolved
N0.HOG0019914	In Trebouxiophyceae	8/13	3/26	no
N0.HOG0022706	In Trebouxiophyceae	7/13	1/26	no
N0.HOG0027758	In Trebouxiales	6/13	0/26	no

### Sheet: down
HOG	Results description	Trebouxiophyceae AS	Trebouxiophyceae NSA	NSA in Chlorellales?
N0.HOG0013900	In Trebouxiophyceae	13/13	7/26	no
N0.HOG0011168	Unresolved
N0.HOG0023297	In Trebouxiophyceae	9/13	3/26	no
N0.HOG0020217	In Trebouxiophyceae	8/13	2/26	no
N0.HOG0021549	In Trebouxiophyceae	9/13	2/26	no
N0.HOG0023304	In Trebouxiophyceae	7/13	1/26	no
N0.HOG0029021	Unresolved
N0.HOG0029027	In Trebouxiales	6/13	0/26	no
N0.HOG0029029	Unresolved
N0.HOG0029035	In Trebouxiales	6/13	0/26	no
N0.HOG0029037	In Trebouxiales	6/13	0/26	no
N0.HOG0029039	In Trebouxiales	6/13	0/26	no
N0.HOG0029047	In Trebouxiophyceae	6/13	1/26	yes
N0.HOG0029052	In Trebouxiales	7/13	0/26	no
N0.HOG0032055	In Trebouxiales	6/13	0/26	no
N0.HOG0011794	Not linked to lichenization in Trebouxiophyceae	13/13	9/26	yes
N0.HOG0022698	In Trebouxiophyceae	7/13	2/26	no
N0.HOG0022707	In Trebouxiophyceae	7/13	1/26	yes
N0.HOG0021106	In Trebouxiophyceae	10/13	3/26	no
N0.HOG0016616	In Trebouxiophyceae	9/13	5/26	yes
N0.HOG0014156	In Chlorophytes	10/13	7/26	yes
